# Drug-tolerant persister cells reallocate carbon sources to fuel antioxidant metabolism for survival

**DOI:** 10.64898/2026.01.05.697775

**Authors:** Melvin Li, Bradley Priem, Luke V. Loftus, Michael J. Betenbaugh, Kenneth J. Pienta, Sarah R. Amend

## Abstract

Therapy resistance is the leading cause of cancer-related deaths. Drug-tolerant persister cells (DTPs) represent a major barrier to cancer cure, mediating resistance through adaptive cell state transitions and driving tumor progression. Here, we investigate metabolic differences between DTPs and drug-sensitive cancer cells using integrated fluxomics. Proteomic profiling and extracellular flux analyses revealed that DTPs upregulate glycolysis and gluconeogenesis while reducing oxidative phosphorylation, indicating a shift in central carbon metabolism. Isotope tracing and metabolic modeling demonstrate that DTPs utilize glucose to fuel the pentose phosphate pathway (PPP) to generate NADPH and metabolize glutamine to provide carbons for the PPP via gluconeogenesis. Integrating our multi-omic datasets into a genome-scale model identified that DTPs sustain antioxidant metabolism by decreasing fluxes of other NADPH-consuming reactions upon *in silico* PPP knockout. These findings reveal a systems-level shift in DTP metabolism that maintains antioxidant activity for cell survival, highlighting potential new targets and treatment paradigms to overcome therapy resistance.
