## Supplementary Table 2 for "Drug-tolerant persister cells reallocate carbon sources to fuel antioxidant metabolism for survival"

### Sheet: Sheet1
ReactionID	ReactionName	ReactionFormula
GTHOr	Glutathione oxidoreductase	h_c + nadph_c + gthox_c -> nadp_c + 2 gthrd_c
GTHRDt	Glutathione transport into mitochondria	h2o_c + atp_c + gthrd_c -> h_c + adp_c + pi_c + gthrd_m
GTHPi	Glutathione peridoxase	h2o2_c + 2 gthrd_c -> 2 h2o_c + gthox_c
GTHPm	Glutathione peroxidase mitochondria	h2o2_m + 2 gthrd_m -> 2 h2o_m + gthox_m
GTHOm	Glutathione oxidoreductase	h_m + nadph_m + gthox_m -> nadp_m + 2 gthrd_m
CATp	Catalase A peroxisomal	2 h2o2_x -> 2 h2o_x + o2_x
TRDR	Thioredoxin reductase (NADPH)	h_c + nadph_c + trdox_c -> nadp_c + trdrd_c
BETALDHy	Betaine-aldehyde dehydrogenase	h2o_c + nadp_c + betald_c <=> 2 h_c + nadph_c + glyb_c
MTHFD	Methylenetetrahydrofolate dehydrogenase (NADP)	nadp_c + mlthf_c <=> nadph_c + methf_c
G3PD2	Glycerol-3-phosphate dehydrogenase (NADP)	nadp_c + glyc3p_c <=> h_c + nadph_c + dhap_c
RDH1a	Retinol dehydrogenase (all-trans,NADPH)	nadp_c + retinol_c -> h_c + nadph_c + retinal_c
ME2	Malic enzyme (NADP)	nadp_c + mal__L_c -> co2_c + pyr_c + nadph_c
HMR_1996	11Beta-Hydroxysteroid Dehydrogenase	nadp_c + crtsl_c -> h_c + nadph_c + cortsn_c
ALCD2y	Alcohol dehydrogenase (ethanol, NADP)	nadp_c + etoh_c -> h_c + nadph_c + acald_c
ALDD2y	Aldehyde dehydrogenase (acetaldehyde, NADP)	h2o_c + nadp_c + acald_c -> 2 h_c + nadph_c + ac_c
FOLR2	Folate reductase	nadph_c + fol_c -> nadp_c + dhf_c
MTHFR3	5 10 methylenetetrahydrofolatereductase NADPH	2 h_c + nadph_c + mlthf_c -> 5mthf_c + nadp_c
CBR2	Carbonyl reductase [NADPH] 1	h_c + nadph_c + prostge2_c -> nadp_c + prostgf2_c
PPDOy	Propane-1,2-diol:NADP+ 1-oxidoreductase	h_c + nadph_c + lald__D_c -> nadp_c + 12ppd__R_c
ALR2	Aldose reductase (methylglyoxal)	h_c + nadph_c + mthgxl_c -> nadp_c + acetol_c
ALR3	Aldose reductase (acetol)	h_c + nadph_c + acetol_c -> nadp_c + 12ppd__S_c
ARABR	Arabinose reductase	h_c + nadph_c + arab__L_c -> nadp_c + abt_c
HMR_1976	3-Oxo-5Alpha-Steroid 4-Dehydrogenase (NADP+)	h_c + nadph_c + tststerone_c -> nadp_c + 5adtststerone_c
AKR1C1	Aldo-keto reductase family 1, member C1 (chlordecone reductase; 3-alpha hydroxysteroid dehydrogenase, type I; dihydrodiol dehydrogenase 4)	h_c + nadph_c + prgstrn_c -> nadp_c + aprgstrn_c
